# Resolution of ribosomal stalling by ABCF ATPases YfmR and YkpA/YbiT

**DOI:** 10.1101/2024.01.25.577322

**Authors:** Hiraku Takada, Keigo Fujiwara, Gemma C. Atkinson, Chiba Shinobu, Vasili Hauryliuk

**Author notes:** to whom correspondence should be addressed: Huraku Takada, Vasili Hauryliuk.

## Abstract

Efficiency of protein synthesis on the ribosome is strongly affected by the amino acid composition of the assembled amino acid chain. Challenging sequences include proline-rich motifs as well as highly positively and negatively charged amino acid stretches. Members of the F subfamily of ABC ATPases (ABCFs) have been long hypothesised to promote translation of such problematic motifs. In this study we have applied genetics and reporter-based assays to characterise the four housekeeping ABCF ATPases of *Bacillus subtilis*: YdiF, YfmM, YfmR/Uup and YkpA/YbiT. We show that YfmR cooperates with the translation factor EF-P that promotes translation of Pro-rich motifs. Simultaneous loss of both YfmR and EF-P results in a dramatic growth defect. Surprisingly, this growth defect can be largely suppressed though overexpression of an EF-P variant lacking the otherwise crucial 5-amino-pentanolylated residue K32. Using *in vivo* reporter assays, we show that overexpression of YfmR can alleviate ribosomal stalling on Asp-Pro motifs. Finally, we demonstrate that YkpA/YbiT promotes translation of positively and negatively charged motifs but is inactive in resolving ribosomal stalls on proline-rich stretches. Collectively, our results provide insights into the function of ABCF translation factors in modulating protein synthesis in *B. subtilis*.
