## Supplementary Table 1 for "Resolution of ribosomal stalling by ABCF ATPases YfmR and YkpA/YbiT"

### Sheet: Strain list
	Strain	Description	Reference	Construction
				Host	DNA
	wt168	trpC2	laboratory strain
	BCHT169	trpC2 ykpA::spcR	This study	wt168	SOE-PCR product
	BCHT170	trpC2 yfmR::spcR	This study	wt168	SOE-PCR product
	BCHT171	trpC2 yfmM::spcR	This study	wt168	SOE-PCR product
	BCHT172	trpC2 bipA::spcR	This study	wt168	SOE-PCR product
	BCHT173	trpC2 lepA::spcR	This study	wt168	SOE-PCR product
	BCHT174	trpC2 ydiF::spcR	This study	wt168	SOE-PCR product
	BCHT175	trpC2 efp::cmR	This study	wt168	SOE-PCR product
	BCHT181	trpC2 yfmR::spcR thrC::ΩkanR	This study	BCHT170	pHT009 plasmid
	BCHT182	trpC2 yfmR::spcR thrC::Phy-spank-yfmR ΩkanR	This study	BCHT170	pCHT16 plasmid
	BCHT183	trpC2 yfmR::spcR thrC::Phy-spank-yfmREQ2 ΩkanR	This study	BCHT170	pCHT17 olasmid
	BCHT184	trpC2 efp::cmR thrC::ΩkanR	This study	BCHT175	pHT009 plasmid
	BCHT185	trpC2 efp::cmR thrC::Phy-spank-yfmR ΩkanR	This study	BCHT175	pCHT16 plasmid
	BCHT186	trpC2 efp::cmR thrC::Phy-spank-yfmREQ2 ΩkanR	This study	BCHT175	pCHT17 plasmid
	BCHT187	trpC2 yfmR::spcR thrC::ΩkanR efp::cmR	This study	BCHT181	BCHT175 genomic DNA
	BCHT188	trpC2 yfmR::spcR thrC::Phy-spank-yfmR ΩkanR efp::cmR	This study	BCHT182	BCHT175 genomic DNA
	BCHT189	trpC2 yfmR::spcR thrC::Phy-spank-yfmREQ2 ΩkanR efp::cmR	This study	BCHT183	BCHT175 genomic DNA
	BCHT190	trpC2 ykpA::spcR efp::cmR	This study	BCHT169	BCHT175 genomic DNA
	BCHT191	trpC2 yfmR::spcR efp::cmR	This study	BCHT170	BCHT175 genomic DNA
	BCHT192	trpC2 yfmM::spcR efp::cmR	This study	BCHT171	BCHT175 genomic DNA
	BCHT193	trpC2 bipA::spcR efp::cmR	This study	BCHT172	BCHT175 genomic DNA
	BCHT194	trpC2 lepA::spcR efp::cmR	This study	BCHT173	BCHT175 genomic DNA
	BCHT195	trpC2 ydiF::spcR efp::cmR	This study	BCHT174	BCHT175 genomic DNA
	BCHT209	trpC2 efp::lox72	This study		see Material&Method
	BCHT212	trpC2 ydiF::lox72	This study		see Material&Method
	BCHT213	trpC2 yfmM::lox72	This study		see Material&Method
	BCHT214	trpC2 yfmR::lox72	This study		see Material&Method
	BCHT215	trpC2 ykpA::lox72	This study		see Material&Method
	BCHT332	trpC2 gsaB::lox72	This study		see Material&Method
	BCHT333	trpC2 yaaO:lox72	This study		see Material&Method
	BCHT334	trpC2 yfkA::lox72	This study		see Material&Method
	BCHT335	trpC2 ymfI::lox72	This study		see Material&Method
	BCHT336	trpC2 ynbB::lox72	This study		see Material&Method
	BCHT383	trpC2 thrC::Phy-spank-SDnative-yfmR ΩkanR	This study	wt168	pCHT52 plasmid
	BCHT384	trpC2 thrC::Phy-spank-SDnative-yfmREQ2 ΩkanR	This study	wt168	pCHT139 plasmid
	BCHT385	trpC2 thrC::Phy-spank-SDnative-yfmR ΩkanR yfmR::spcR	This study	BCHT383	BCHT170 genomic DNA
	BCHT386	trpC2 thrC::Phy-spank-SDnative-yfmREQ2 ΩkanR yfmR::spcR	This study	BCHT384	BCHT170 genomic DNA
	BCHT387	trpC2 thrC::Phy-spank-SDnative-yfmR ΩkanR efp::cmR	This study	BCHT383	BCHT175 genomic DNA
	BCHT388	trpC2 thrC::Phy-spank-SDnative-yfmREQ2 ΩkanR efp::cmR	This study	BCHT384	BCHT175 genomic DNA
	BCHT389	trpC2 thrC::Phy-spank-SDnative-yfmR ΩkanR yfmR::spcR efp::cmR	This study	BCHT385	BCHT175 genomic DNA
	BCHT390	trpC2 thrC::Phy-spank-SDnative-yfmREQ2 ΩkanR yfmR::spcR efp::cmR	This study	BCHT386	BCHT175 genomic DNA
	BCHT392	trpC2 gsaB::lox72 yfmR::scpR	This study	BCHT332	BCHT170 genomic DNA
	BCHT393	trpC2 yaaO:lox72 yfmR::scpR	This study	BCHT333	BCHT170 genomic DNA
	BCHT394	trpC2 yfkA::lox72 yfmR::scpR	This study	BCHT334	BCHT170 genomic DNA
	BCHT395	trpC2 ymfI::lox72 yfmR::scpR	This study	BCHT335	BCHT170 genomic DNA
	BCHT396	trpC2 ynbB::lox72 yfmR::scpR	This study	BCHT336	BCHT170 genomic DNA
	BCHT433	trpC2 yfmR::spcR thrC::Phy-spank-SDnative-yfmR-(GS)2-FLAG ΩkanR	This study	BCHT170	pCHT53 plasmid
	BCHT435	trpC2 yfmR::spcR efp::cmR thrC::Phy-spank-SDopt.-ydiF ΩkanR	This study	BCHT440	BCHT175 genomic DNA
	BCHT436	trpC2 yfmR::spcR efp::cmR thrC::Phy-spank-SDopt.-ykpA ΩkanR	This study	BCHT441	BCHT175 genomic DNA
	BCHT437	trpC2 yfmR::spcR efp::cmR thrC::Phy-spank-SDopt.-yfmM ΩkanR	This study	BCHT442	BCHT175 genomic DNA
	BCHT438	trpC2 yfmR::spcR efp::cmR thrC::Phy-spank-SDnative-yfmR-(GS)2-FLAG ΩkanR	This study	BCHT433	BCHT175 genomic DNA
	BCHT440	trpC2 yfmR::spcR thrC::Phy-spank-SDopt.-ydiF ΩkanR	This study	BCHT170	pCHT140 plasmid
	BCHT441	trpC2 yfmR::spcR thrC::Phy-spank-SDopt.-ykpA ΩkanR	This study	BCHT170	pCHT141 plasmid
	BCHT442	trpC2 yfmR::spcR thrC::Phy-spank-SDopt.-yfmM ΩkanR	This study	BCHT170	pCHT142 plasmid
	BCHT764	trpC2 efp-cmR	This study	wt168	SOE-PCR product
	BCHT765	trpC2 efpK32A-cmR	This study	wt168	SOE-PCR product
	BCHT878	trpC2 efp-cmR yfmR::spcR	This study	BCHT764	BCHT170 genomic DNA
	BCHT879	trpC2 efpK32A-cmR yfmR::spcR	This study	BCHT764	BCHT170 genomic DNA
	BCHT1367	trpC2 efp::lox72 amyE::Pxyl-SDopt.-efp-(GS)2-FLAG ΩspcR	This study	BCHT209	pCHT153 plasmid
	BCHT1368	trpC2 efp::lox72 amyE::Pxyl-SDopt.-efpK32A-(GS)2-FLAG ΩspcR	This study	BCHT209	pCHT154 plasmid
	BCHT1369	trpC2 efp::lox72 amyE::Pxyl-SDopt.-yfmR-(GS)2-FLAG ΩspcR	This study	BCHT209	pCHT155 plasmid
	BCHT1370	trpC2 efp::lox72 amyE::Pxyl-SDopt.-yfmREQ2-(GS)2-FLAG ΩspcR	This study	BCHT209	pCHT156 plasmid
	BCHT1371	trpC2 efp::lox72 amyE::Pxyl-SDopt.-ydiF-(GS)2-FLAG ΩspcR	This study	BCHT209	pCHT157 plasmid
	BCHT1372	trpC2 efp::lox72 amyE::Pxyl-SDopt.-ydiFEQ2-(GS)2-FLAG ΩspcR	This study	BCHT209	pCHT158 plasmid
	BCHT1373	trpC2 efp::lox72 amyE::Pxyl-SDopt.-ykpA-(GS)2-FLAG ΩspcR	This study	BCHT209	pCHT159 plasmid
	BCHT1374	trpC2 efp::lox72 amyE::Pxyl-SDopt.-ykpAEQ2-(GS)2-FLAG ΩspcR	This study	BCHT209	pCHT160 plasmid
	BCHT1375	trpC2 efp::lox72 amyE::Pxyl-SDopt.-yfmM-(GS)2-FLAG ΩspcR	This study	BCHT209	pCHT161 plasmid
	BCHT1366	trpC2 efp::lox72 amyE::Pxyl-SDopt.-yfmMEQ2-(GS)2-FLAG ΩspcR	This study	BCHT209	pCHT162 plasmid

### Sheet: Primer list
	Primer	Primer Sequence (5'-3')
	VHT54	AGAGACCTGCTTCCTCTGTATCTTGA
	VHT55	CTCGTTGTTAATGTTGCGAAGATCATTTCGAAGTTTCAC
	VHT56	TTCGCAACATTAACAACGAGGTGAAATCATGAG
	VHT57	GAGACATGATTTACTAGGCCTAATTGAGAGAAG
	VHT58	GGCCTAGTAAATCATGTCTCTTGAGGAGTCTCTAGAG
	VHT59	AGCCTCCTGATATAAGGGTCAAAGTTCT
	VHT205	CTGACCTCTCTCAAACAGACAGCTCA
	VHT206	CTCGTTGTTATCCGTATTCTCGATTGCCTCTCT
	VHT207	AGAATACGGATAACAACGAGGTGAAATCATGAG
	VHT208	AGAACTGCCATTACTAGGCCTAATTGAGAGAAG
	VHT209	GGCCTAGTAATGGCAGTTCTGAAAATGGACGAC
	VHT210	TCTGACGGAACACGTCCTGAGGAT
	VHT453	CCTCGCGAAAAGGAGAGATTGTGT
	VHT454	TAAAGTGTTACATGTTTAATGTCCTCCTATATTCCAATCAC
	VHT455	ATTAAACATGTAACACTTTAGATAAAAATTTAGGAGGC
	VHT456	TAAGAACCGTTTATAAAAGCCAGTCATTAGGCC
	VHT457	GCTTTTATAAACGGTTCTTACGTTTCAAGAGCATAG
	VHT458	CCTGTCCATGTTGTCGCTACCA
	VHT464	ATTCACGAAGTGTGTCTCCCGCT
	VHT465	CTCGTTGTTATGCTTTTAAGTGGTCAAAAACAGTCAG
	VHT466	CTTAAAAGCATAACAACGAGGTGAAATCATGAG
	VHT467	CATTCGGACATTACTAGGCCTAATTGAGAGAAG
	VHT468	GGCCTAGTAATGTCCGAATGGGAAGAACTATCCA
	VHT469	AGAGTATCGCGGCCAGTCTTTAG
	VHT476	TGCTATTTCATGGGAGCTGCTTTCGT
	VHT477	CTCGTTGTTAACCGCAAGCTTACATTATTTACAGCA
	VHT478	AGCTTGCGGTTAACAACGAGGTGAAATCATGAG
	VHT479	TTTTCAAGGATTACTAGGCCTAATTGAGAGAAG
	VHT480	GGCCTAGTAATCCTTGAAAATGCTGATGTGCAGA
	VHT481	GAAGTGTTCACGCTGCCGCA
	VHT482	TCGGGCCATTAATCAACAGCAGA
	VHT483	CTCGTTGTTATCCGCTTTTAATATGCTCATGGTT
	VHT484	TAAAAGCGGATAACAACGAGGTGAAATCATGAG
	VHT485	ATGAGGGACATTACTAGGCCTAATTGAGAGAAG
	VHT486	GGCCTAGTAATGTCCCTCATGATCGAAGAACTGGA
	VHT487	TGATACTTCACTAGGTGAAGCATGCA
	VHT488	AGCATCCCATCCATTCTCCGT
	VHT489	CTCGTTGTTAATCAAGGTATCCGACACGGACAT
	VHT490	ATACCTTGATTAACAACGAGGTGAAATCATGAG
	VHT491	AGACTCGCAGTTACTAGGCCTAATTGAGAGAAG
	VHT492	GGCCTAGTAACTGCGAGTCTTGGACGACGA
	VHT493	CTCAATCGCTCAGTTAGTCGGCTA
	OCHT7	GCATGCAAGCTAATTCGGTGGAAACGAGG
	OCHT8	TATCGCTCTCTCCTTCGTCGACTAAGCTAATTG
	OCHT23	ATTCTATAGAGGATCCTAACTCACATTAATTGCGTTGC
	OCHT24	TATCAATATAGAATTCGACCTCTAGCTTGAGGCAT
	OCHT25	GTTAGGATCCTCTATAGAATGGGCAAAGCATAAAAACTTGCATG
	OCHT26	GGTCGAATTCTATATTGATAAGCGCGCTGCCTATGCCTT
	OCHT29	CGACGAAGGAGAGAGCGATAATGAGCAAAGGCGAAGAACTGT
	OCHT32	CGAATTAGCTTGCATGCTTAACCACCAATCTGTTCGCGAT
	OCHT33	AAGGGAAGCGGAAGCAAAAAGAAAAAGAAAAAGAAAAAGAAAAAGGGGTCTGATAGCGAAGTCAA
	OCHT35	GAGGGAAGCGGAAGCGAAGAGGAAGAGGAAGAGGAAGAGGAAGAGGGGTCTGATAGCGAAGTCAA
	OCHT37	CCAGGAAGCGGAAGCGATCCAGACCCTGATCCGGACCCCGATCCAGGGTCTGATAGCGAAGTCAA
	OCHT59	TCAGACCCGCTTCCGCTTCCATACAGTTCATCCATGCCATGT
	OCHT60	AACTGTATGGAAGCGGAAGCGGGTCTGATAGCGAAGTCAAT
	OCHT61	TTTGCTTCCGCTTCCCTTTTTCTTTTTCTTTTTCTTTTTCTTTTTATACAGTTCATCCATGCCATGT
	OCHT62	TTCGCTTCCGCTTCCCTCTTCCTCTTCCTCTTCCTCTTCCTCTTCATACAGTTCATCCATGCCATGT
	OCHT63	ATCGCTTCCGCTTCCTGGATCGGGGTCCGGATCAGGGTCTGGATCATACAGTTCATCCATGCCATGT
	OCHT141	CGACGAAGGAGAGAGCGATAATGAGCATATTAAAAGCGGAAAATC
	OCHT142	CACCGAATTAGCTTGCATGCTTAGCTTTCCAGTTCTTCGATCA
	OCHT143	TTGTCGGCTGGTCCAAAATGAGCAAATCA
	OCHT144	TCTCGATCAGCCGACGAACGATTTGGA
	OCHT145	TTTGGACCAGCCGACAAACCATTTGGATA
	OCHT146	TCGTCGGCTGATCGAGAAACAGGACATT
	OCHT151	TCGTTCAAAATGGTATGCGTTTTGACACATCCA
	OCHT152	TGGATGTGTCAAAACGCATACCATTTTGAACGA
	OCHT153	CGTGAGGATTGATAGGAACCATGAGCATATTAAAAGCGGAAAATCTTTAT
	OCHT154	GGTTCCTATCAATCCTCACGGTCGACTAAGCTTAATTGTTATCCGCT
	OCHT157	GACGGAAGCGGAAGCGATGACGATGACGATGACGATGACGATGACGGGTCTGATAGCGAAGTCAATC
	OCHT158	ATCGCTTCCGCTTCCGTCATCGTCATCGTCATCGTCATCGTCATCATACAGTTCATCCATGCCATGT
	OCHT168	CGACGAAGGAGAGAGCGATAATGATGATCTTACAAGTTAATCAGCTG
	OCHT169	CACCGAATTAGCTTGCATGCTTAATCTTCTTCTGTGGATAGTTCTTC
	OCHT241	CGACGAAGGAGAGAGCGATAATGATTGCTGTAAATAATGTAAGCT
	OCHT242	CACCGAATTAGCTTGCATGCTTATTCGGCGTATAGTTCAGTCAAT
	OCHT243	CGACGAAGGAGAGAGCGATAATGAGTATTTTATCTGTAAAGGATTTAAGCCA
	OCHT244	CACCGAATTAGCTTGCATGCTTAAAGCACTTTCGTCGTCCAAGA
	OCHT245	GGAAGCGGAAGCGACTATAAAGACGACGACGACAAATAAGCATGCAAGCTAATTCGGTGG
	OCHT246	TTATAGTCGCTTCCGCTTCCGCTTTCCAGTTCTTCGATCATGAGG
	OCHT380	GCGGGAAGCGGAAGCGCAGCGGCAGCGGCAGCGGCAGCGGCAGCGGGGTCTGATAGCGAAGTCAA
	OCHT381	TGCGCTTCCGCTTCCCGCTGCCGCTGCCGCTGCCGCTGCCGCTGCATACAGTTCATCCATGCCATGT
	OCHT382	CCGGGAAGCGGAAGCCCTCCGCCTCCGCCTCCGCCTCCGCCTCCGGGGTCTGATAGCGAAGTCAA
	OCHT383	AGGGCTTCCGCTTCCCGGAGGCGGAGGCGGAGGCGGAGGCGGAGGATACAGTTCATCCATGCCATGT
	OCHT384	AGGGGAAGCGGAAGCAGAAGGAGAAGGAGAAGGAGAAGGAGAAGGGGGTCTGATAGCGAAGTCAA
	OCHT385	TCTGCTTCCGCTTCCCCTTCTCCTTCTCCTTCTCCTTCTCCTTCTATACAGTTCATCCATGCCATGT
	OCHT436	TGGGAGTCGTGAGCCTGAAGT
	OCHT437	ATCTAAAGTGCTATGCTCTTGAAACGTAAGAACCGT
	OCHT438	AAGAGCATAGCACTTTAGATAAAAATTTAGGAGGC
	OCHT439	TTTTTTCTTTTTATAAAAGCCAGTCATTAGGCC
	OCHT440	GCTTTTATAAAAAGAAAAAAAGAAGTCTGTTCCCA
	OCHT441	ACCTGTCCATGTTGTCGCTACCA
	OCHT442	CGTAAAACCTGGAGCAGGTGCGGCAT
	OCHT443	ATGCCGCACCTGCTCCAGGTTTTACG
	OCHT478	CGACGAAGGAGAGAGCGATAATGATTTCAGTTAACGATTTCCGT
	OCHT625	TGGACATTCATTATTTGTCGTCGTCGTCTTTATAG
	OCHT627	CGACAAATAATGAATGTCCAGACTTCAGATCCACTAGT
	OCHT864	CATTCTTGATCAGCCGACAAACCATCTGGA
	OCHT865	GGTTCGTCGGTTGATCAAGGATGAGAAAGTT
	OCHT866	TTGTCGGCTGATCAAGAATGAGCAAATCAGGCT
	OCHT867	CCTTGATCAACCGACGAACCATCTGGATTTAGA
	OCHT868	TCGTCGGCTGATCGAGCAGCAGAACATCCGGCT
	OCHT869	TTTGGATCAGCCGACCAACCATTTAGACCT
	OCHT870	GCTCGATCAGCCGACGAACCACCTGGA
	OCHT871	GGTTGGTCGGCTGATCCAAAATTAAAATATT
	OCHT872	TGGTCGGCTGATCGAGAAGCAGAATTTC
	OCHT873	GCTCGATCAGCCGACAAACCACTTGGAT
	OCHT874	GCTTCTCGATCAGCCGACCAACTAT
	OCHT875	TTGTCGGCTGATCGAGCACCA
	OCHT876	TTATAGTCGCTTCCGCTTCCATCTTCTTCTGTGGATAGTTCTTCC
	OCHT877	TTATAGTCGCTTCCGCTTCCTTCGGCGTATAGTTCAGTCAAT
	OCHT878	TTATAGTCGCTTCCGCTTCCAAGCACTTTCGTCGTCCAAGA
	OCHT921	AAATGCATCTGTCGACGAAGGAGAGAGCGATA
	OCHT922	CTTCGTCGACAGATGCATTTTATGTCATATTGTAAGTAAGTTGCA
	OCHT923	TTATAGTCGCTTCCGCTTCCTGCTCTTGAAACGTAAGAACCGTCT

### Sheet: Plasmid list
	Plamsid	Description	Reference
	pCHT9	pHT01k::Phy-spank lacI ΩkanR	This study
	pCHT10	pHT01k::Phy-spank-sfGFP-(GS)2-SUMO lacI ΩkanR	This study
	pCHT11	pHT01k::Phy-spank-sfGFP-10E-(GS)2-10E-SUMO lacI ΩkanR	This study
	pCHT12	pHT01k::Phy-spank-sfGFP-(DP)2-(GS)2-(DP)5-SUMO lacI ΩkanR	This study
	pCHT13	pHT01k::Phy-spank-sfGFP-10K-(GS)2-10K-SUMO lacI ΩkanR	This study
	pCHT15	pHT01k::Phy-spank-sfGFP-10D-(GS)2-10D-SUMO lacI ΩkanR	This study
	pCHT16	thrC::Phy-spank-SDopt.-yfmR ΩkanR	This study
	pCHT17	thrC::Phy-spank-SDopt.-yfmREQ2 lacI ΩkanR	This study
	pCHT52	thrC::Phy-spank-SDnative-yfmR lacI ΩkanR	This study
	pCHT53	thrC::Phy-spank-SDnative-yfmR -(GS)2-FLAG lacI ΩkanR	This study
	pCHT54	pHT01k::Phy-spank-sfGFP-10A-(GS)2-10A-SUMO lacI ΩkanR	This study
	pCHT55	pHT01k::Phy-spank-sfGFP-10P-(GS)2-10P-SUMO lacI ΩkanR	This study
	pCHT56	pHT01k::Phy-spank-sfGFP-10R-(GS)2-10R-SUMO lacI ΩkanR	This study
	pCHT139	thrC::Phy-spank-SDnative-yfmREQ2 lacI ΩkanR	This study
	pCHT140	thrC::Phy-spank-SDopt.-ydiF ΩkanR	This study
	pCHT141	thrC::Phy-spank-SDopt.-ykpA ΩkanR	This study
	pCHT142	thrC::Phy-spank-SDopt.-yfmM ΩkanR	This study
	pCHT143	thrC::Phy-spank-SDopt.-efp -(GS)2-FLAG lacI ΩkanR	This study
	pCHT144	thrC::Phy-spank-SDopt.-efpK32A-(GS)2-FLAG lacI ΩkanR	This study
	pCHT145	thrC::Phy-spank-SDopt.-yfmR-(GS)2-FLAG lacI ΩkanR	This study
	pCHT146	thrC::Phy-spank-SDopt.-yfmREQ2-(GS)2-FLAG lacI ΩkanR	This study
	pCHT147	thrC::Phy-spank-SDopt.-ydiF-(GS)2-FLAG lacI ΩkanR	This study
	pCHT148	thrC::Phy-spank-SDopt.-ydiFEQ2-(GS)2-FLAG lacI ΩkanR	This study
	pCHT149	thrC::Phy-spank-SDopt.-ykpA-(GS)2-FLAG lacI ΩkanR	This study
	pCHT150	thrC::Phy-spank-SDopt.-ykpAEQ2-(GS)2-FLAG lacI ΩkanR	This study
	pCHT151	thrC::Phy-spank-SDopt.-yfmM-(GS)2-FLAG lacI ΩkanR	This study
	pCHT152	thrC::Phy-spank-SDopt.-yfmMEQ2-(GS)2-FLAG lacI ΩkanR	This study
	pCHT153	amyE::Pxyl-SDopt.-efp-(GS)2-FLAG xylR ΩspcR	This study
	pCHT154	amyE::Pxyl-SDopt.-efpK32A-(GS)2-FLAG xylR ΩspcR	This study
	pCHT155	amyE::Pxyl-SDopt.-yfmR-(GS)2-FLAG xylR ΩspcR	This study
	pCHT156	amyE::Pxyl-SDopt.-yfmREQ2-(GS)2-FLAG xylR ΩspcR	This study
	pCHT157	amyE::Pxyl-SDopt.-ydiF-(GS)2-FLAG lacI ΩkanR	This study
	pCHT158	amyE::Pxyl-SDopt.-ydiFEQ2-(GS)2-FLAG xylR ΩspcR	This study
	pCHT159	amyE::Pxyl-SDopt.-ykpA-(GS)2-FLAG xylR ΩspcR	This study
	pCHT160	amyE::Pxyl-SDopt.-ykpAEQ2-(GS)2-FLAG xylR ΩspcR	This study
	pCHT161	amyE::Pxyl-SDopt.-yfmM-(GS)2-FLAG xylR ΩspcR	This study
	pCHT162	amyE::Pxyl-SDopt.-yfmMEQ2-(GS)2-FLAG xylR ΩspcR	This study
	VHP629	thrC::Phy-spank-SDopt.-rqcH-(GS)2-FLAG3 lacI ΩkanR	PMID: 3425584
	pHT009	thrC::Phy-spank- lacI ΩkanR	PMID: 24224907
	pKIG45	pHT01 kan::spc	PMID: 33053345
	pSHP2	amyE::Pxyl- xylR ΩspcR	obtained by Dr Henrik Strahl von Schulten
	VHp186	pET24d-His10-SUMO-rel kmR	PMID: 32184768
	pC194	cmR	PMID: 6950931
	pDG1727	ampR spcR	PMID: 8566804

### Sheet: Strain construction
	strain name	Primers for SOE-PCR	Conbination of primer and template DNAs for each PCR fragment
			Flagment-1		Flagment-2		Flagment-3
			Primer	template	Primer	template	Primer	template
	BCHT169	VHT476, 481	VHT476, 477	wt168 genomic DNA	VHT478, 479	pDG1727 plasmid	VHT480, 481	wt168 genomic DNA
	BCHT170	VHT482, 487	VHT482, 483	wt168 genomic DNA	VHT484, 485	pDG1727 plasmid	VHT486, 487	wt168 genomic DNA
	BCHT171	VHT488, 483	VHT488, 489	wt169 genomic DNA	VHT490, 491	pDG1727 plasmid	VHT492, 493	wt169 genomic DNA
	BCHT172	VHT54, 59	VHT54, 55	wt170 genomic DNA	VHT56, 57	pDG1727 plasmid	VHT58, 59	wt170 genomic DNA
	BCHT173	VHT205, 210	VHT205, 206	wt170 genomic DNA	VHT207, 208	pDG1727 plasmid	VHT209, 210	wt170 genomic DNA
	BCHT174	VHT464, 469	VHT464, 465	wt170 genomic DNA	VHT466, 467	pDG1727 plasmid	VHT468, 469	wt170 genomic DNA
	BCHT175	VHT453, 458	VHT453, 454	wt171 genomic DNA	VHT455, 456	pC194 plasmid	VHT457, 458	wt171 genomic DNA
	BCHT764	OCHT436. 441	OCHT436, 437	wt172 genomic DNA	OCHT438, 439	pC194 plasmid	OCHT440, 441	wt172 genomic DNA
	BCHT765	OCHT436. 441	OCHT436, 443	BCHT764 genomic DNA	OCHT442, 441	BCHT764 genomic DNA

### Sheet: Plasmid construction
	Plamsid name	description	Conbination of primer and template DNAs for each PCR fragment
			Flagment-1		Flagment-2		Flagment-3
			Primer	template	Primer	template	Primer	template
	pCHT9	pHT01k::Phy-spank lacI ΩkanR	OCHT23, 24	pHT009 plasmid	OCHT25. 26	pKIG45 plasmid
	pCHT10	pHT01k::Phy-spank-sfGFP-(GS)2-SUMO lacI ΩkanR	OCHT7, 8	pCHT10 plasmid	OCHT29, 59	synthetic sfGFP	OCHT32, 60	VHp186 plasmid
	pCHT11	pHT01k::Phy-spank-sfGFP-10E-(GS)2-10E-SUMO lacI ΩkanR	OCHT7, 8	pCHT10 plasmid	OCHT29, 62	synthetic sfGFP	OCHT35, 32	VHp186 plasmid
	pCHT12	pHT01k::Phy-spank-sfGFP-(DP)2-(GS)2-(DP)5-SUMO lacI ΩkanR	OCHT7, 8	pCHT10 plasmid	OCHT29, 63	synthetic sfGFP	OCHT37, 32	VHp186 plasmid
	pCHT13	pHT01k::Phy-spank-sfGFP-10K-(GS)2-10K-SUMO lacI ΩkanR	OCHT7, 8	pCHT10 plasmid	OCHT29, 61	synthetic sfGFP	OCHT33, 32	VHp186 plasmid
	pCHT15	pHT01k::Phy-spank-sfGFP-10D-(GS)2-10D-SUMO lacI ΩkanR	OCHT7, 8	pCHT10 plasmid	OCHT29, 158	synthetic sfGFP	OCHT157, 32	VHp186 plasmid
	pCHT16	thrC::Phy-spank-SDopt.-yfmR ΩkanR	OCHT7, 8	VHp629 plasmid	OCHT141, 142	wt168 genomic DNA
	pCHT17	thrC::Phy-spank-SDopt.-yfmRE184QE466Q lacI ΩkanR	OCHT143, 144	pCHT16 plasmid	OCHT141,142	pCHT16 plasmid
	pCHT52	thrC::Phy-spank-SDnative-yfmR lacI ΩkanR	OCHT152, 153	pCHT16 plasmid	OCHT151, 154	pCHT16 plasmid
	pCHT53	thrC::Phy-spank-SDnative-yfmR -(GS)2-FLAG lacI ΩkanR	OCHT245, 154	pCHT52 plasmid	OCHT246,153	pCHT52 plasmid
	pCHT54	pHT01k::Phy-spank-sfGFP-10A-(GS)2-10A-SUMO lacI ΩkanR	OCHT7, 8	pCHT10 plasmid	OCHT29, 381	synthetic sfGFP	OCHT380, 32	VHp186 plasmid
	pCHT55	pHT01k::Phy-spank-sfGFP-10P-(GS)2-10P-SUMO lacI ΩkanR	OCHT7, 8	pCHT10 plasmid	OCHT29, 383	synthetic sfGFP	OCHT382, 32	VHp186 plasmid
	pCHT56	pHT01k::Phy-spank-sfGFP-10R-(GS)2-10R-SUMO lacI ΩkanR	OCHT7, 8	pCHT10 plasmid	OCHT29, 385	synthetic sfGFP	OCHT384, 32	VHp186 plasmid
	pCHT139	thrC::Phy-spank-SDnative-yfmREQ2 lacI ΩkanR	OCHT7, 8	VHp629 plasmid	OCHT168, 169	wt168 genomic DNA
	pCHT140	thrC::Phy-spank-SDopt.-ydiF ΩkanR	OCHT7, 8	VHp629 plasmid	OCHT168, 169	wt168 genomic DNA
	pCHT141	thrC::Phy-spank-SDopt.-ykpA ΩkanR	OCHT7, 8	VHp629 plasmid	OCHT241, 242	wt168 genomic DNA
	pCHT142	thrC::Phy-spank-SDopt.-yfmM ΩkanR	OCHT7, 8	VHp629 plasmid	OCHT243, 244	wt168 genomic DNA
	pCHT143	thrC::Phy-spank-SDopt.-efp -(GS)2-FLAG lacI ΩkanR	OCHT245, 8	VHp629 plasmid	OCHT478, 923	wt168 genomic DNA
	pCHT144	thrC::Phy-spank-SDopt.-efpK32A-(GS)2-FLAG lacI ΩkanR	OCHT245, 8	VHp629 plasmid	OCHT478, 923	BCHT765 genomic DNA
	pCHT145	thrC::Phy-spank-SDopt.-yfmR-(GS)2-FLAG lacI ΩkanR	OCHT245, 8	VHp629 plasmid	OCHT141, 246	wt168 genomic DNA
	pCHT146	thrC::Phy-spank-SDopt.-yfmREQ2-(GS)2-FLAG lacI ΩkanR	OCHT143, 144	pCHT16 plasmid	OCHT141,142	pCHT16 plasmid
	pCHT147	thrC::Phy-spank-SDopt.-ydiF-(GS)2-FLAG lacI ΩkanR	OCHT245, 8	VHp629 plasmid	OCHT168, 876	wt168 genomic DNA
	pCHT148	thrC::Phy-spank-SDopt.-ydiFEQ2-(GS)2-FLAG lacI ΩkanR	OCHT864, 865	pCHT147 plasmid	OCHT866, 867	pCHT147 plasmid
	pCHT149	thrC::Phy-spank-SDopt.-ykpA-(GS)2-FLAG lacI ΩkanR	OCHT245, 8	VHp629 plasmid	OCHT241, 877	wt168 genomic DNA
	pCHT150	thrC::Phy-spank-SDopt.-ykpAEQ2-(GS)2-FLAG lacI ΩkanR	OCHT868, 869	pCHT149 plasmid	OCHT870, 871	pCHT149 plasmid
	pCHT151	thrC::Phy-spank-SDopt.-yfmM-(GS)2-FLAG lacI ΩkanR	OCHT245, 8	VHp629 plasmid	OCHT243, 878	wt168 genomic DNA
	pCHT152	thrC::Phy-spank-SDopt.-yfmMEQ2-(GS)2-FLAG lacI ΩkanR	OCHT872, 873	pCHT151 plasmid	OCHT874, 875	pCHT151 plasmid
	pCHT153	amyE::Pxyl-SDopt.-efp-(GS)2-FLAG xylR ΩspcR	OCHT627, 922	pCHT143 plasmid	OCHT625, 924	pCHT143 plasmid
	pCHT154	amyE::Pxyl-SDopt.-efpK32A-(GS)2-FLAG xylR ΩspcR	OCHT627, 922	pCHT143 plasmid	OCHT625, 924	pCHT144 plasmid
	pCHT155	amyE::Pxyl-SDopt.-yfmR-(GS)2-FLAG xylR ΩspcR	OCHT627, 922	pCHT143 plasmid	OCHT625, 924	pCHT145 plasmid
	pCHT156	amyE::Pxyl-SDopt.-yfmREQ2-(GS)2-FLAG xylR ΩspcR	OCHT627, 922	pCHT143 plasmid	OCHT625, 924	pCHT146 plasmid
	pCHT157	amyE::Pxyl-SDopt.-ydiF-(GS)2-FLAG lacI ΩkanR	OCHT627, 922	pCHT143 plasmid	OCHT625, 924	pCHT147 plasmid
	pCHT158	amyE::Pxyl-SDopt.-ydiFEQ2-(GS)2-FLAG xylR ΩspcR	OCHT627, 922	pCHT143 plasmid	OCHT625, 924	pCHT148 plasmid
	pCHT159	amyE::Pxyl-SDopt.-ykpA-(GS)2-FLAG xylR ΩspcR	OCHT627, 922	pCHT143 plasmid	OCHT625, 924	pCHT149 plasmid
	pCHT160	amyE::Pxyl-SDopt.-ykpAEQ2-(GS)2-FLAG xylR ΩspcR	OCHT627, 922	pCHT143 plasmid	OCHT625, 924	pCHT150 plasmid
	pCHT161	amyE::Pxyl-SDopt.-yfmM-(GS)2-FLAG xylR ΩspcR	OCHT627, 922	pCHT143 plasmid	OCHT625, 924	pCHT151 plasmid
	pCHT162	amyE::Pxyl-SDopt.-yfmMEQ2-(GS)2-FLAG xylR ΩspcR	OCHT627, 922	pCHT143 plasmid	OCHT625, 924	pCHT152 plasmid

### Sheet: Synthetic DNA
	Name	Sequence (5'-3')
	sfGFP	ATGAGCAAAGGCGAAGAACTGTTTACAGGCGTTGTTCCGATTCTGGTTGAACTGGATGGCGACGTTAATGGCCACAAATTTTCAGTTAGAGGCGAAGGCGAAGGTGATGCAACAAATGGCAAACTGACACTGAAATTTATCTGCACAACAGGCAAACTGCCGGTTCCGTGGCCGACACTGGTTACAACACTGACATATGGCGTTCAATGCTTTTCAAGATATCCGGATCATATGAAACGCCACGACTTTTTCAAATCAGCAATGCCGGAAGGCTATGTCCAAGAAAGAACAATCTCCTTTAAAGACGACGGCACATATAAAACAAGAGCGGAAGTTAAATTTGAAGGCGATACACTGGTCAATCGCATTGAACTGAAAGGCATCGACTTTAAAGAAGAT…
